# Off-target interaction of the amyloid PET imaging tracer PiB with acetylcholinesterase

**DOI:** 10.1101/2025.05.16.654428

**Authors:** Alberto Granzotto, Rosa Fullone, Ludovico Miccoli, Manuela Bomba, Claudia Di Marzio, Stefano Delli Pizzi, Giuseppe Floresta, Stefano L. Sensi

## Abstract

Pittsburgh compound B (PiB) is a widely used Positron Emission Tomography (PET) tracer for detecting amyloid-β (Aβ) deposits in Alzheimer’s disease (AD). While PiB is assumed to bind selectively to Aβ, emerging evidence suggests off-target interactions that may complicate PET signal interpretation. Here, we report that PiB can interact with acetylcholinesterase (AchE), a key enzyme in the cholinergic system. Similarity screening identified the AchE ligand thioflavin T (ThT) as the top structural analog of PiB. Docking studies and molecular dynamics simulations showed that PiB stably binds the peripheral anionic site (PAS) of AchE, with binding energies comparable to ThT and clinically relevant AchE inhibitors. *In vitro* fluorescence-based assays confirmed this interaction and suggest an involvement of the PAS. These findings indicate a stable off-target interaction between PiB and AChE with implications for interpreting PiB-PET signals in AD, particularly in regions with altered AchE expression or under AchE inhibitor therapy.
