## Supplementary table 1 for "Off-target interaction of the amyloid PET imaging tracer PiB with acetylcholinesterase"

### Sheet: Sheet1
Molecule	Score	SMILES
TFL	0.996	CN(C)C1=CC=C(C=C1)C1=[N+](C)C2=CC=C(O)C=C2S1
GK1	0.767	CC1=CC=C(O)C=C1NC1=CC=NC2=CC(=CC=C12)C1=CSC(C=O)=N1
EVW	0.715	NC1=NC2=CC=C(C=C2S1)C(=O)NC(C1=CC=CC=C1)C1=CC=CC=C1
UUL	0.672	OC1=CC=C(NC2=NC(=CS2)C2=CC=C(Cl)C=C2)C=C1
JMT	0.616	OC1=CC=C2NC=C(CN3CCN(CC3)C3=NC4=CC=CC=C4S3)C2=C1
09H	0.606	O=C(NC1=CC=CC=C1N1CCNCC1)C1=CSC(=N1)C1=CC=C2OCCC2=C1
JMW	0.594	OC1=CC=C2NC=C(CN3CCN(CC3)C3=NC4=CC(Cl)=CC=C4S3)C2=C1
EWK	0.585	NC1=NC2=CC=C(SCC3=CC=C(C=C3)C(=O)NCC3=CC=CC=C3)C=C2S1
EWT	0.574	NC1=NC2=CC=C(C=C2S1)C(=O)NCC1=CC(Cl)=C(Cl)C=C1
2WJ	0.565	CC(=O)NC1=NC2=CC=C(C=C2S1)C1=CC=CN=C1
AQE	0.563	C1CC[C@@]2(CCCN(C2)C2=C3C(NC=C3C3=NC=CS3)=NC=C2)NC1
94U	0.522	CCN(CC)C1=CC=C(NC(=O)C2=CC3=C(N2)N=CS3)C=C1
G4A	0.514	CN1\\C(OC2=CC=CC=C12)=C\\C1=[N+](CCCS(O)(=O)=O)C2=CC=CC=C2S1
3TI	0.51	OC1=CC=C(C=C1)\\N=C\\C1=C2C=CC=CC2=CC=C1O
N0E	0.505	OC1=CC=C(NC(=O)CCC2=CC=CC=C2)C=C1
2JR	0.5	C1CCN(C1)C1(CCCCC1)C1=CN=C(S1)C1=CC=C2NC=CC2=C1
EV8	0.498	COC(=O)C1CCN(CC1)C(=O)C1=CC=C(CNC(=O)C2=CC=C3N=C(N)SC3=C2)C=C1
CP9	0.497	CC1=NC2=CN=CC=C2N1C1=CC=C(CN2C(=O)SC3=CC=CC=C23)C=C1
X1H	0.492	COC1=CC=C(C=C1)C(=O)C1=C(SC2=CC(O)=CC=C12)C1=CC=C(O)C=C1
B4K	0.484	CC(=O)NC1=C2C=CC(=NC2=NN1)C1=CC=C(O)C(O)=C1
P2X	0.48	CC(C)N1N=C(C2=CC3=CC(O)=CC=C3N2)C2=C(N)N=CN=C12
RU5	0.475	NC(=O)C1=CC=C2NC(=NC2=C1)C1=CC=C(OC2=CC=C(Cl)C=C2)C=C1
3F4	0.474	OC1=CC=C(C=C1)C1=NC(=O)C2=CC=CC=C2N1
MKY	0.472	CCOC(=O)CN1\\C(SC2=CC(O)=CC=C12)=N\\C(N)=N
OFI	0.471	CCCC(=O)NC1=NNC2=CC(=CC=C12)C1=CC=C(O)C=C1
NU3	0.466	NC(=O)C1=C2N=C(NC2=CC=C1)C1=CC=C(O)C=C1
LNJ	0.462	COC1=CC=C(CC2=CC=C(C=C2)C2=CSC(N)=N2)C=C1
C2J	0.442	OC1=CC=C(C=C1)C1=CC=C2C(NN=C2NC(=O)C2CC2)=C1
57X	0.44	CCCN1C2=NNC(C3=CN=C(S3)C3=CC=CN=C3)=C2C=CC1=O
972	0.419	CC(C)COC1=CC=CC(C2=NC3=CC(C(N)=N)=C(Cl)C=C3N2)=C1O
JV5	0.418	CC1=CC=CC=C1OCC(=O)NC1=CC2=NNN=C2C=C1
917	0.417	CC(=O)NC[C@H]1CN(C(=O)O1)C1=CC=C(C=C1)C1=CN=CS1
2RE	0.416	OC1=CC=C(C=C1)C1=NC(=C(N1)C1=CC=NC=C1)C1=CC=C(F)C=C1
0HD	0.416	O=C(NCCC1=CC=CC=C1)NC1=CC2=CNN=C2C=C1
656	0.413	CC(C)COC1=CC=CC(C2=NC3=CC(=CC=C3N2)C(N)=N)=C1O
3U6	0.411	NC1=NN=C(S1)C1=CC=C2NC=C(C2=C1)C1=NC(NC2CCCC2)=CC=C1
D58	0.408	C[C@H]1NCCC[C@@H]1NC1=C2C=C(SC2=C(C=N1)C(N)=O)C1=CC=CC=C1
EK7	0.404	CN(C)C1=C2C(CCC3=C2N=C(NC2=CC=CC(O)=C2)N=C3)=C(S1)C#N
3TX	0.4	OC1=CC=C(C=C1)N1C=C(N=N1)C1=NC2=CC=CC=C2C=C1
3J7	0.4	CC(C)(N)CNC1=C2C=CN=CC2=NC(=N1)C1=CC2=CNN=C2C=C1
41Z	0.394	CC1=NC2=C(C=CC=C2C(NCC2=C(C)C=CC=C2C)=C1)C(N)=O
97K	0.393	O=C1N=C(NC2=CC=CC=C12)C1=CC2=CNN=C2C=C1
I0D	0.379	CN1CCC2=C(C1)C=CC=C2NC1=C(Cl)C(=O)N(C)N=C1
79X	0.379	COC1=CC2=C(C=C1OC)C1=CC3=CC(O)=CC=C3N1C2=O
4GM	0.379	NC(=O)C1=CC=C(NCC2=CC=CC=C2O)N=C1
IOK	0.377	C[C@H](CCC1=CC=C(O)C=C1)NC(=O)CC1=C(NC2=CC=CC=C12)C1=CC=CC=C1
3T9	0.376	COC1=CC(=CC=C1O)C1=NC2=NNC(=C2C=C1)C1=CC=CC=C1
655	0.374	NC(=N)C1=CC=C2NC(=NC2=C1)C1=C(O)C(OC2CCCC2)=CC=C1
WTF	0.373	CCS(=O)(=O)C1=CC=CC=C1C(=O)N1CCN(C[C@@H]1C)C1=NC2=CC=C(F)C=C2S1
WAM	0.37	COC1=CC(\\C=C\\C2=[N+](C)C3=CC=CC=C3C(=C2)C(N)=O)=CC=C1O
C70	0.368	NC(=O)C1=C2SC(=CC2=C(N[C@H]2CCCNC2)N=N1)C1=CC=C(Cl)C=C1
NUW	0.367	CNC(=O)C1=CC=C2N(CC3CCN(CC3)C(C)=O)C(=NC2=C1)C1=CC(C)=C(O)C(C)=C1
4KK	0.365	COC1=CC=CC(CC(=O)NC2=NC(=CS2)C2=CC=NC=C2)=C1
824	0.365	OC1=CC2=C(NC3=C2C2=C(C(=O)NC2=O)C(=C3)C2=CC=CC=C2)C=C1
950	0.364	CC(C)COC1=CC=CC(C2=NC3=CC(F)=C(C=C3N2)C(N)=N)=C1O
879	0.364	NC1=NC(CN2C(=CC=C2C2=CC=CC=C2Cl)C2=CC=C(OC3=CN=CN=C3)C=C2)=CC=C1
133	0.364	CC(C)COC1=C(O)C(=CC=C1)C1=NC2=CC(F)=C(C=C2N1)C(N)=N
G4E	0.362	CC1=CC=CC(NC2=NNC(=N2)C2=CC=C(OC3=CC=NC=C3)C=C2)=C1C
CJH	0.361	CCOC1=CC=CC(=C1)C1=CC=C(NC(=O)C(C#N)C(C)=O)C=C1
6QJ	0.356	CC1=CC(=CC=C1O)C1=CC=CC(=N1)C(=O)C1=CC=C(F)C(O)=C1
9ET	0.354	CC(=O)OC[C@]1(C)OC2=C(C=C1)C1=C(C=C2C)C2=C(N1)C=C(O)C=C2
YVQ	0.353	N1C=C(C=N1)C1=CN2C(C=N1)=NC=C2C1=CNC2=CC=CC=C12
Q4A	0.352	COC1=CC2=NC(=NC(NC3CCN(CC4=CC=CC=C4)CC3)=C2C=C1OC)N1CCCN(C)CC1
0VN	0.35	CC(C)(C)C1=CC=C(NC2=NC3=CC(=CC=C3N2)C#N)C=C1
QP8	0.347	CC(C)(C)OC(=O)N1CCN(CC1)C1=CC(=NN=C1N)C1=CC=CC=C1O
859	0.347	NC(=O)C1=CC=CC=C1NC1=CC=NC(NC2=CC=CC(O)=C2)=N1
6W3	0.346	CN1C(=CC2=C1C=CS2)C(=O)NC1=CC=CC=C1COC1=CC=C(OC2CCN(C)CC2)C=C1
C72	0.345	NC(=O)C1=C2SC(=CC2=C(N[C@H]2CCCNC2)N=C1)C1=CC=C(Cl)C=C1
28C	0.345	CC1=NN2C=NN=C2C(NCCC2=CC=C(O)C=C2)=C1
U81	0.343	BrC1=CC2=C(OCC[C@H]2NCCCNC2=CC(=O)C3=C(N2)C=CS3)C(Br)=C1
A3F	0.343	COC1=CC(=CC(OC)=C1OC)C1=CC(=CN=C1N)C1=CC=CC(O)=C1
6H2	0.343	OC1=CC=C(C=C1O)C1=CN2C=CC=CC2=N1
2YX	0.341	NC1=NC(=O)C2=CC3=C(NC(NCCC4=CC=C(C=C4)C#N)=N3)C=C2N1
ZZF	0.34	CC1=CC=C(OC2=CC=NC(NC3=CC=C(C=C3)S(N)(=O)=O)=C2)C(C)=N1
MCV	0.338	COC1=CC=C(OC)C(CCC2=CSC3=NC(N)=NC(N)=C23)=C1
8UN	0.338	C[C@@H](C1CCCCC1)N1C2=CC=C(C=C2N=C1C1=CC2=C(OCO2)C=C1Br)C(=O)NC1=CC=C(C=C1)C#N
PKJ	0.337	CC1=CC=C(C=C1)C1=CSC2=NN=C(SCC(=O)NC3=CC=C4OCOC4=C3)N12
O1Q	0.332	CC1=CC=CC(=C1)N1N=CC=C1C1=CC(Cl)=C2N=NN(C2=C1)C1=CC2=NNC=C2C=C1
D62	0.332	COC1=CC=C(C=C1OC)C1=NN(C2CCN(CC2)C2=C3C=CSC3=NC(N)=N2)C(=O)[C@@H]2CC=CC[C@H]12
CK6	0.332	CNC1=NC(C)=C(S1)C1=CC=NC(NC2=CC=C(O)C=C2)=N1
826	0.332	OC1=CC=C(CN2C3=C(CCN(C3)C(=O)C3=CC=C(O)C=C3)C3=CC=CC=C23)C=C1
KTQ	0.331	COC1=CC=C(CCNC2=C(N=C3C=CC=CN23)C2=CC=C(C=C2)[N+]([O-])=O)C=C1
8HZ	0.331	CC1=CC=C(NC2=C(N=C3N2C=CC=C3C)C2=CC=C(O)C=C2)C=C1
5ES	0.33	OC1=CC=C(C=C1)C(=CC1=CC(NC2=CC=C(F)C=C2)=CC=C1)C1=CC=C(O)C=C1
5C4	0.33	CC(=C(C1=CC=C(O)C=C1)C1=CC=C(O)C=C1)C1=CC=CC(NC2=CC=CC=C2)=C1
0N5	0.33	COC1=CC2=C(NC3=CC=C(NC(=O)C4=CC=CC=C4)C=C3)N=CN=C2C=C1O
70M	0.326	OC1=C(C=C2C(CCCCN3CCN(CC3)C3=CC=C(C=C3)C#N)=CNC2=C1)C#N
LUO	0.325	COC1=CC=C(NC(=O)[C@H](C)NC2=NC(=O)C3=C(N2)N(N=C3)C2=CC=CC=C2C)C=C1
K0Q	0.325	OC1=CC=CN(CC(=O)NCCC2=CNC3=CC=CC=C23)C1=O
9JX	0.325	ClC1=CC=CC=C1C1=CC=CC(=C1)N1C[C@@H](CC1=O)N1CCN(CC1)C(=O)C1=NC=CS1
4G3	0.324	NC(=O)C1=CC=C(NCC2=CC(O)=CC=C2)N=C1
D4Q	0.323	NC(=O)C1=C2SC(=CC2=C(N[C@H]2CCCNC2)N=C1)C1=CC(F)=CC=C1
RY8	0.322	CC1=NC(=CS1)C1=CC=C(C=C1)C(=O)NC1=C(C)C(C)=CC(=C1)S(N)(=O)=O
1DY	0.322	COC1=CC=CC=C1NC(=O)C1=CC=C(NC(=O)CCC2=NC(=O)C3=CC=CC=C3N2)C=C1
JGZ	0.321	CC1=CC(=CC(C)=C1OC1=CC=NC(NC2CCN(CC2)C2=CC=C(C=C2)S(N)(=O)=O)=N1)C#N
9HP	0.32	OC1=CC=C(C=C1)C1=CC2=C(C=CC3=C2C=NC=C3)N=C1
O1S	0.319	CC1=NNC=C1C1=CC2=C(S1)C(=O)N=C(CN1CCCC1)N2
GUK	0.319	CC(C)NC1=CC(Cl)=NN2C(=CN=C12)C1=CC2=CNN=C2C=C1
F1Y	0.318	CCCC1=C(NC2=CC=C(C=C2)C(=O)NO)N2C=CC=CC2=N1
F45	0.317	OC1=CC=C(C=C1O)C1=NC(=CC=C1)C(=O)C1=CC=C(F)C(O)=C1
EL2	0.317	CNC(=O)C1=CC=C2N([C@@H]3CCC[C@@H](C3)NC(=O)C3=CC=C(Br)S3)C(=NC2=C1)C1=CC=CC=N1
AAI	0.317	CCCN1CCC(CC1)C1=NC2=C(C=CC=C2N1)C(N)=O
CR3	0.316	NC(=N)C1=CC=C2NC(=CC2=C1)C1=C(O)C(OC2CCCC2)=CC=C1
0JA	0.316	FC1=CC=C(OC2=CC=C3N=C(NC(=O)C4CC4)SC3=N2)C=C1NC(=O)C1=C(Cl)C(=CC=C1)C1(CC1)C#N
3DX	0.315	CN1CCN(CC1)C1=CC=C(C=C1)C1=CC2=C(NC3=C2C=C(N=C3)C#N)N=C1
AI3	0.313	COC1=CC2=CN=C3C(CC4=C3C=C3OCOC3=C4)=C2C=C1OC
1NS	0.313	CS(=O)(=O)NCCC1CCN(CC1)C1=C2SC(=CC2=NC=N1)C(N)=O
Q4M	0.312	COC1=CC=C2NC(=CC2=C1)C(=O)N1C[C@@H](CCl)C2=C3C=CNC3=CC=C12
ALH	0.312	CCCCC1=C(NC2=NC=CN=C12)C1=CC=C(O)C=C1
K1H	0.311	COC(=O)N1CCN(CC1)C1CCC(CC1)NC1=C2C=C(C=CC2=NC=N1)C#N
E2J	0.311	CC1=C(CCN2CCC(CC2)=C(C2=CC=C(F)C=C2)C2=CC=C(F)C=C2)C(=O)N2C=CSC2=N1
O97	0.31	NC(=O)C1=CC2=C(C=CC=C2S1)C1=CC=C(S1)C(=O)NC1CC1
KTG	0.31	OC1=CC=C(CCCNC2=CC=CC3=C2C(=O)NC3=O)C=C1
4HN	0.31	CCOC1=CC=CC=C1C1=CC=C(C=C1)C1=C(C#N)C(=O)C2=CN=CC=C2N1
2WH	0.31	CCCN1C=NC(CCNC(=O)NC2=NC3=CC=C(C=C3S2)C2=CC(OC)=CN=C2)=C1
9Y2	0.309	CC(C)(C)CC(=O)NC1=C(F)C=C(C=C1F)C(=O)NC1=NC=CS1
7FW	0.308	CN(CC1=CC2=NC=CN=C2C=C1)C(=O)C1=CC=C(C=C1)N(CC1=CC=CC=C1)C(=O)C1=CC=C(O)C=C1O
H49	0.307	N=C(NC1=CC=CC(CNC[C@@H]2CCCN2)=C1)C1=CC=CS1
7IP	0.306	COC1=CC=CC(=C1)C1=CC=CC(CCC2=CC=CC(N)=N2)=C1
3X7	0.306	N#CC1=CC2=C(NC3=C2C=C(C=N3)C2=CC=C(CN3CCCCC3)C=C2)C=N1
15X	0.305	COC1=CC=C(CC2=CC=C(NC(N)=O)C=C2)C(F)=C1C1=CC=CC(=C1)N(=O)=O
UPX	0.304	C\\C(=N/NC1=NC=CN1)C1=CC=C(NC(=O)C2=CC3=CC=CC(=C3N2)[N+]([O-])=O)C=C1
LKG	0.304	OC1=CC=C(CC2=NN=C3C=CC(=NN23)C2=CC=CC=C2)C=C1
S79	0.303	NC1=NC(=O)C2=CC3=C(NC(NCC4=C5C=CC=CC5=CC=C4)=N3)C=C2N1
KA5	0.303	COC1=CC=C(OC)C(CNC2=C(Cl)C3=C(N)N=C(N)N=C3C=C2)=C1
5XQ	0.303	COC1=CC=CC=C1NC1=NC(=CS1)C1=C(C)N=C(NC(C)=O)S1
625	0.303	NC1=NC(CN2C(=CC=C2C2=CC=CC=C2Cl)C2=CC=C(OCCCC#N)C=C2)=CC=C1
N55	0.302	OC1=CC=C(C=C1Cl)C1=CC=C(C=C1)[C@@H](C=C)N1C=CN=C1
FZ9	0.302	C1CC(=CCN1C1=NC=NC2=NNC=C12)C1=CNC2=CC=CC=C12
2YO	0.302	O=C1N=CNC2=CC3=C(C=C12)N=C(NCCN1CCCCC1)N3
N58	0.301	CN1N=C(C=C1NC(=O)NC1=CC=C(SC2=CC=NC=C2)C=C1)C(C)(C)C
EYF	0.301	COC1=CC=CC(CN2C=CC3=CC(=CN=C23)C(=O)NO)=C1
2YM	0.301	NC1=NC(=O)C2=CC3=C(NC(NCCN4CCCCC4)=N3)C=C2N1
4L7	0.3	BrC1=CC=C(S1)C(=O)[C@H]1CNC[C@@H]1C1=CC=C2C(=O)N=CNC2=C1
926	0.3	CN1C=CN=C1SC1=CC=CC(=C1)C1=CC=CC(=O)N1
Y6V	0.299	O=C(N(CC1=CC=CS1)C1CC1)C1=CC=C2NC(=O)COC2=C1
IEO	0.299	NC(=O)C1=C2NC=C(C#N)C2=C(OC2CCNCC2)C=C1
HZY	0.299	COC1=CC(C[N+]2=CC=C3C=C(OS(N)(=O)=O)C=CC3=C2)=CC(OC)=C1OC
H2K	0.297	ClC1=CC(NC(=O)NC2=CN=C(C=N2)C#N)=C(O[C@@H]2CCNC2)C=C1
8E6	0.297	NC(=O)C1=C2N=C(NC2=CC(F)=C1)C1=CC2=C(CCNC2)S1
37R	0.297	NC(=O)CCCCC1=C(O)C=C2OC3=C(NC2=C1)C=CC(O)=C3
2YV	0.297	NC1=NC(=O)C2=CC3=C(NC(NCCC4=CC=CC=C4)=N3)C=C2N1
1RQ	0.296	OC1=CC=C2N=C(N(C2=C1)C1=CC=NC(N[C@@H]2CCCN(C2)C(=O)C2CC2)=N1)C1=CC2=CC=CC=C2C=C1
07Q	0.295	COC1=CC(=CC=C1)[C@@H](C)NC(=O)NC1=NC(=CS1)C1=CC=NC=C1
ZZW	0.294	ONC(=O)C1=CC2=C(C=N1)N(CC1=CC=C(F)C=C1)C1=C2C=CC=C1
DLN	0.294	CC(C)N1N=C(C#CC2=CC=CC(O)=C2)C2=C(N)N=CN=C12
9N2	0.294	OC1=CC(=CC=C1F)C(=O)C1=NC2=CC(=CC=C2C=C1)C#N
3KC	0.294	OC1=CC=C(C(Cl)=C1)C1=NC2=C(C=CC=C2)C2=CC=NC3=C2C1=CN3
N61	0.293	CN1N=C(C=C1NC(=O)NC1=CC=C(OC2=CC=NC=C2)C=C1)C(C)(C)C
EWV	0.293	COC1=CC2=C(C=C1OC)C1=CC3=CC=C4OCOC4=C3C=[N+]1CC2
770	0.293	ClC1=CC=CC=C1C1=CC2=C(C3=C(N2)C=CC(NC=O)=C3)C2=C1C(=O)NC2=O
QK0	0.292	CC(=O)NC1=NC2=CC=C(C=C2S1)C1=CC(NS(=O)(=O)C2=CC=C(F)C=C2)=C(Cl)N=C1
8TK	0.292	C[C@H](NC1=C(C#N)C(N)=NC=N1)C1=C(C(=O)N2C(C)=CSC2=C1)C1=CC=CC=C1
0WP	0.292	COC1=C2C=C(NC(=O)C3=C(F)C(NC(=O)C4=CC(=CC=C4)C(C)(C)C#N)=CC=C3F)C=NC2=NN1
P8Z	0.291	CN1CCN(CC1)C1=CC=CC=C1CNC1=C(C)C(=O)N(C)N=C1
JVT	0.291	CN1CCN(CC1)C1=CC=C(NC(=O)C2=NNC3=CC=CC=C23)C=C1
DTM	0.291	COC1=CC(CN(C)C2=CC3=C(N)N=C(N)N=C3N=C2)=CC(OC)=C1OC
9MK	0.291	CC1=CC2=CC=C(N=C2C=C1)C(=O)C1=CC=C(F)C(O)=C1
8PV	0.291	O=C(NCC1=CC=CC=C1)C1=CC=CC(NCC2=NN=C(N2)C2=CC=NC=C2)=C1
VXS	0.289	OC1=CC=CC=C1CCCNC1=CC=CC2=C1C(=O)NC2=O
MEY	0.289	OC1=CC(O)=C(Cl)C=C1N1C(=O)NC2=CC(CNS(=O)(=O)C3=C4C=CC=CC4=CC=C3)=CC=C12
6GE	0.289	CC1=CC=C(O)C=C1NC1=CC=NC2=CC=C(C=C12)S(C)(=O)=O
5DG	0.289	CC(=C(C1=CC=C(O)C=C1)C1=CC=C(O)C=C1)C1=CC=CC(NC2=CC=C(F)C=C2)=C1
N9W	0.288	CN1CCC2=C(C1)C1=CC=CC=C1N2CC1=CC=C(C=C1)C(=O)NO
JCW	0.288	NC(=O)C1=CC(=NC=C1)C1=CC(=CN=C1F)[C@H]1C[C@@H]2CC[C@H]1N2
7DZ	0.288	CC(C)CCN1[C@@H](C)C(=O)N(C)C2=CN=C(NC3=CC(F)=C(O)C(F)=C3)N=C12
FJU	0.287	CCC1=CC(NC(=O)C2=CC3=CC=CC(O)=C3OC2=N)=CC=C1
64N	0.287	CCC(=O)NC1=CC(Cl)=C(OC2=CC=C(O)C(=C2)C2=CC=C(C=C2)C(N)=O)C(Cl)=C1
MDY	0.286	COC1=CC=CC=C1C1=CC=C(NC(=O)C(C#N)C(C)=O)C(Cl)=C1
5GD	0.286	COC1=CC(OC)=C2C(=O)N=C(NC2=C1)C1=CC(C)=C(OCCN2CCCC2)C(C)=C1
58W	0.285	OC1=CC(O)=C(Cl)C=C1NC(=O)C1(CCC1)C1=CC=CC=C1
2KL	0.285	CCNC(=O)C1=CC2=C(N=C(N)N=C2S1)C1=CC(OCCN2CCCC2)=C(Cl)C=C1Cl
LXX	0.284	N1C=C2C=C(C=NC2=N1)C1=CC2=C(C=CN=C2C=C1)C1=CC=NC=C1
L26	0.284	CCC1=C(NC(C)=C1C(C)=O)C(=O)NC1=CC=CC(OCC(N)=O)=C1
5NW	0.284	COC1=CC(=CC=C1NC1=NC2=C(NCC(C)(C)C)N=CC=C2C=N1)C1=CN(C)N=C1
4Q3	0.284	CC(C)N1N=C(NC(C)=O)C=C1C1=CC=C(N(C)C(=O)C2=C(F)C=CC=C2Cl)C(=C1)N1C[C@@H]2C[C@@H]2C1
17V	0.284	CC(C)N1N=CN=C1C1=CC2=C(S1)C1=CC=C(C=C1OCC2)C(N)=O
75X	0.283	CC1=C(C=CC=C1O)C1=NC2=NC(N)=NC(OCC3CCCCC3)=C2N1
GQW	0.282	ONC(=O)C1=CC=C(Cl)C(NC(=O)C2=C3SC=CC3=CC=C2)=C1
4H7	0.282	CN1CCN(CC1)C1=CC=CC=C1CNC1=CC=C(C=N1)C(N)=O
GXK	0.281	ClC1=NN2C(=CN=C2C(NCC2CC2)=C1)C1=CC2=CNN=C2C=C1
G6J	0.281	CCCN1[C@H](C)C(=O)N(CCC)C2=CN=C(NC3=CC(F)=C(O)C(F)=C3)N=C12
0CV	0.281	COC1=CC2=C(N3CCNCC3)C3=C(C)NN=C3N=C2C(C)=C1
J2V	0.28	COC1=CC=C(C=N1)C1=C(NC2=CC=CN=C12)C1=CC=NC(NC(C)=O)=C1
G6T	0.28	NC1=NC(OCC2CCCCC2)=C2NC(=NC2=N1)C1=CC(=CC=C1)S(N)(=O)=O
5CC	0.279	CCC(=C(C1=CC=C(O)C=C1)C1=CC=C(O)C=C1)C1=CC=CC(NC2=CC=CC=C2)=C1
43A	0.278	COC1=CC(=CC=C1O)C1=CC=C2C(NC(=O)C2=CC2=CC=CN2)=C1
41E	0.278	COC1=CC(NC(=O)CCC2CCN(CC2)C(=O)C2=CC=C(S2)C(C)=O)=CC=C1
SV8	0.277	O=C1NCC2=C1NC=C2C1=CN=C2NC=C(CC3=CC=CC=C3)C2=C1
DUL	0.277	CCSC1=CC=CC(=C1)C1=CC=C(S1)C(N)=O
V5G	0.276	NC1=NC(CCC2=CC(OCC3=CC=C4C=CC(N)=NC4=C3)=CC=C2)=CC=C1
HVU	0.276	CN1CCC(CC1)C1=CNC2=CC=C(O)C=C12
4P9	0.276	OC1=CC=C(\\C=N\\NC2=CC=C(Cl)C=C2)C(O)=C1O
43H	0.276	OB(O)C1=CN(C=C(O)C1=O)C1=CC=CC(=C1)C1=CC=CC=C1
8C1	0.275	CC(C)OC1=CC2=C(O[C@@H]3CCCNC3)C=CN=C2C=C1C(N)=O
43R	0.275	COC1=CN=CC(=C1)N1CCC2=C(C1)SC(NC(C)=O)=N2
0NV	0.275	C(N1CCC(CC1)N1C=NC2=C1C1=C(NC=C1)N=C2)C1=CC=CC=C1
99S	0.274	COC(=O)C1=CC=C(S1)C1=CC(=CC(=C1)C#N)[C@]1(C(C)C)C2=C(C)NN=C2OC(N)=C1C#N
584	0.274	CC(C)CCN1[C@H](C)C(=O)N(C)C2=CN=C(NC3=CC(F)=C(O)C(F)=C3)N=C12
KT4	0.273	OC1=CC=C(CCCNC2=CC=CC3=C2C(=O)NC3=O)C(O)=C1
GQB	0.273	Nc1[nH]c2ccc(CNC(=O)C3=CC4=CC=CC=C4N3)cc2s1
E5M	0.273	C[C@@H]1N(C)C2=NC(NC3=CC(F)=C(O)C(F)=C3)=NC=C2N(C)C1=O
COQ	0.273	COC1=CC(OC)=CC(CN(C)C2=CC3=C(N)N=C(N)N=C3N=C2)=C1
NVV	0.272	IC1=CC=CC(=C1)C(=O)[C@H]1CNC[C@@H]1C1=CC=C2C(=O)N=CNC2=C1
R8E	0.271	NC1=NC2=NNC(COC3=CC(OC4=CC(=CC(Cl)=C4)C#N)=C(Cl)C=C3)=C2C=C1
JZH	0.271	OC1=CC=C(C=C1)[C@H]1C2=CNC3=NC=CC(=C23)C2=CC=CC=C2NC1=O
8Q7	0.271	COC1=CC=C(CN2C3=C(C4=C(CN(CC4)C(=O)[C@@H]4CC4(F)F)S3)C3=NC=NN3C2=O)C=C1
5JN	0.271	CC1=CC(NC(=O)CC2=CC=C(OC(C)(C)C(=O)OCCO[N+]([O-])=O)C=C2)=CC(C)=C1
4FX	0.271	COC1=CC=CC=C1CNC1=CC=C(C=N1)C(N)=O
NUM	0.27	OC1=CC=C(CCNC(=O)C2=CC=CC=N2)C=C1
E78	0.27	C[C@@H](C1CC1)N1CC2=C(C1=O)C(C)=CC(=C2)C1=C(C)N=C(NC(C)=O)S1
35O	0.27	COC1=CC=C(NC(=O)[C@@H](C)NC2=NC(=O)C3=C(N2)N(N=C3)C2CCCC2)C=C1
JEW	0.268	NC1=NNC(=C1)C1=CC=C2C=CN(CC3=CC=CC=C3C#N)C2=C1
5O1	0.267	COC1=CC(=CC=C1NC1=NC2=C(NC3CCCCC3)N=CC=C2C=N1)C1=CN(C)N=C1
3ND	0.267	ClC1=CC=C(C=C1)[C@@H]1CNC[C@H]1C(=O)NC1=C(Cl)C=C2C(=O)NC=CC2=C1
3DC	0.267	N(C1=CC=NC=C1)C1=NC=NN2C=C(C=C12)C1=CNN=C1
30J	0.267	C[C@@H]1CN(CCN1C1=CC=C(C=N1)C#N)C1=C2C=C(Cl)C=CC2=C(CC2=CC=CC=C2)N=N1
16L	0.267	CC1=CC(\\C=C\\C2=CC=CC(NC(=O)C=C)=C2)=CC(C)=C1O
9F4	0.266	ONC(=O)[C@@H]1[C@@H]([C@H]1C1=CC=C(C=C1)C1=NC=C(F)C=N1)C1=CC=CC=C1
3XK	0.266	CC(=O)NC1=CC=CC(=C1)C1=CC2=C(NC3=C2C=C(N=C3)C#N)N=C1
S1W	0.265	CN(C)C1=CC=CC(OC2=CN=C(NC3=CC=CC(O)=C3)N=C2)=C1
CO4	0.265	COC1=CC(=CC(OC)=C1OC)N(C)CC1=C(C)C2=C(N)N=C(N)N=C2N=C1
666	0.265	C[C@@H]1CC(=O)NN=C1C1=CC=C(NC2=C(CC3=CC=CC(I)=C3)C(=O)CCC2)C=C1
ZSO	0.264	FC1=CC=C(C=C1)[C@@H]1CCNC[C@H]1COC1=CC2=CNN=C2C=C1
LTQ	0.264	CC1=CC(=CC=C1N1CCN(CC1)S(=O)(=O)N1CSC[C@@H]1C(=O)NO)C#N
9ST	0.264	CN1C[C@@H](C[C@@H](C1)C1=CC=CC=C1)NC1=C(Br)C(=O)N(C)N=C1
5B2	0.264	NC1=NNC2=CC=C(C=C12)C1=CC=CC=C1
15F	0.264	ClC(Cl)(Cl)C(=N)OCC1=CC=[N+](CC2=CC=CC=C2)C=C1
YDJ	0.263	NC(=O)NC1=C(SC(=C1)C1=CC(F)=CC=C1)C(=O)N[C@H]1CCCNC1
RKZ	0.263	C[C@H](CN1C(C)=NC2=CC=C(N=C12)C1=CC(N)=NC(N)=C1)OC1=CC=CC=C1
6JU	0.263	ONC(=O)CN1C=C(CC2=CC=CC=C2)C2=CC(Br)=CC=C12
5H2	0.263	COC(=O)NC1=CC=C2C3=C(CCOC2=C1)C=C(S3)C1=NN=CN1C1=CC=CC=C1Cl
3FR	0.263	C[C@H](NC1=NC=C2C(C)=NN(C2=C1)C1=CC(=CC(Cl)=C1)C1=CC=CC=C1C(N)=O)C1=CC=CC=C1
304	0.263	CC[C@@H](C)NC1=NC=C(S1)C(=O)NC1=CC(=CC=C1C)C(=O)NC
92Q	0.262	CC1=CC=CC(Cl)=C1NC(=O)C1=CN=C(NC2=CC=CC(=C2)C(=O)N[C@H]2CCNC2)S1
ZVZ	0.261	CNC(=O)COC1=CC=C(C(CN2CCN(CC2)C2=CC=CC=N2)=C1)C1=CC=C(C=C1)C#N
BER	0.261	COC1=C(OC)C2=C[N+]3=C(C=C2C=C1)C1=C(CC3)C=C2OCOC2=C1
3GN	0.261	C[C@]1(CCCN1)C1=NC2=C(C=CC=C2N1)C(N)=O
S8B	0.26	CC(C)NC(=O)C1=CC=C(C=N1)C#CC1=CC=NC=C1
RT3	0.26	CC1=CC=C2N(CCCC2=C1)C(=O)SCC(=O)NC1=CC=C(C=C1Cl)S(N)(=O)=O
GQ5	0.26	C[C@H]1CCCN1CC1=NC2=CC(NC(=O)C3=CC=C4N(C)N=CC4=C3)=CC=C2N1
3L0	0.26	C[C@H]1N2C(COC3=CC(C4=CC=CC=C4)=C(C=C23)N(C)C2(C)CN(C)C2)=NNC1=O
3E1	0.26	CC(=O)NC1=CC=C(O)C(=C1)C1=CC(NC(C)=O)=CC=C1O
18A	0.26	CCC(=O)NC1=CC=C(\\C=C\\C2=CC(C)=C(O)C(C)=C2)C=C1
M94	0.258	CNCCC1=CC=CC(OCC2=CC3=NC(N)=CC=C3C=C2)=C1
5B4	0.258	CN1C=C(C=N1)C1=CC(OC2=CC(F)=C(NC(=O)C3(CC3)C(=O)NC3=CC=C(F)C=C3)C=C2F)=CC=N1
1NR	0.258	CC(C)(C)C(=O)NCCC1CCN(CC1)C1=C2SC(=CC2=NC=N1)C(N)=O
A27	0.257	CCCC(=O)NC1=NNC2=CC(C3=CC=C(O)C=C3)=C(C=C12)C1=CC=CC=C1
BAI	0.256	NC(=N)C1=CC=C2NC(CC3=NC4=CC=CC=C4N3)=NC2=C1
5H5	0.256	CC(C)N1N=CN=C1C1=CN2CCOC3=CC(O[C@@H](C)C(N)=O)=CC=C3C2=N1
LKQ	0.255	COC1=NN(C)C=C1NC1=NC=C(C)C(=N1)C1=CNC2=C(NC(=O)C3=CC=CN=C3C)C=CC=C12
7DQ	0.255	CC(C)C1=CC=C(CC(=O)N2CCN(CC2)C2=CC=C(N=N2)C#N)C=C1
R69	0.254	CN(C)C1=CC=C(O)C(=C1)C(=O)C1=CC=C(C=C1)C(=O)N[C@@H]1CCCNC[C@H]1NC(=O)C1=CC=NC=C1
JA1	0.254	CCCCCCC1=CC=C(OC2=CC=C(C=C2)[N+]([O-])=O)C(O)=C1
EMW	0.254	COC1=CC=C(NC(=O)N2CCN([C@@H](C)C2)C2=C3C=NN(C)C3=NC(N)=N2)C(C)=C1
ABZ	0.254	NC1=NC(NC2=CC=C(C=C2)C#N)=NC(CC2=C3C=CNC3=CC=C2Cl)=N1
9LP	0.254	OS(=O)(=O)OC1CCC(CC1)NC(=O)[C@H](C1CCCCC1)N1C2=CC(F)=C(F)C=C2N=C1C1=CC=C(Cl)C=C1
KT1	0.253	COC1=CC(O)=CC=C1CCCNC1=CC=CC2=C1C(=O)NC2=O
68M	0.253	C[C@H](CC1=CC2=CC(=CC=C2N=C1N)C1=NC=CC=C1C)C(=O)NCCC(C)(C)C
58G	0.253	NC(=O)C1=CC=C(N[C@@H]2CC[C@@H](C2)C2=CC=CC=C2)N=C1
50B	0.253	COC1=C(OC)C2=C[N+]3=C(C(CCCC(C4=CC=CC=C4)C4=CC=CC=C4)=C2C=C1)C1=CC2=C(OCO2)C=C1CC3
SK6	0.252	CC1=CC(CCC2=CC(=CC(NCCC3=CC=CC=N3)=C2)C#N)=NC(N)=C1
4G4	0.252	CN(C)C1=CC=CC=C1CNC1=CC=C(C=N1)C(N)=O
Z7H	0.251	COC1=CC=C(OC2=C(Cl)C=C(NC(=O)CC3=CC=CN=C3)C=C2Cl)C=C1C(C)C
U1T	0.251	CC1=C2C=C(NC(=O)C2=CC=C1)C1=CC=C(CN2CCCC2)C=C1
MXI	0.251	COC1=CC2=CC=C(C=C2C=C1)C1=C(NC(=N1)C(C)(C)C)C1=CC=NC(N)=C1
CTI	0.251	COC1=C(OC)C2=C(C=C1)C1=C(C3=C(C=C1)C=C1OCOC1=C3)[N+](C)=C2
78P	0.251	C[C@@]1(CCCN1)C1=NC2=C(C=CC=C2N1)C(N)=O
3FV	0.251	ClC1=CN(N=C1C(=O)NC1=CNN=C1C1=CC=CC=N1)C1CCNCC1
WXV	0.25	CNC(=O)C1=NN(C)C2=C1C=CC1=C2N=C(NC2CCN(CC2)S(C)(=O)=O)N=C1
NVS	0.25	COC1=CC=C(C=C1)N1CC2=CC=C(O)C=C2OC1=O
EX7	0.25	OC1=C2N=C(CCC3=CC(Cl)=CC=C3)NC2=CC=C1
43G	0.25	OC1=CN(C=CC1=O)C1=CC(=CC=C1)C1=CC=CC=C1
JC8	0.249	NC(=O)C1=CN=C(C=C1)C1=CC(=CN=C1F)[C@H]1C[C@@H]2CC[C@H]1N2
E89	0.249	COC1=CC=C(CCC2=C3NC=NC3=CC3=C2NC(N)=NC3=O)C=C1
C51	0.249	C[C@H](C1CCC(CC1)C1=CC=NC2=CC=CC=C12)C(=O)NC1=CC=C(C=C1)C#N
RKK	0.248	CCCCN1C(CCCC)=NC2=CC=C(N=C12)C1=CC(N)=NC(N)=C1
9ME	0.248	OC1=CC(=CC=C1F)C(=O)C1=NC2=CC=CC=C2C=C1
6GH	0.248	NC1=NC(=CC(=N1)C1=CSC=C1)N(CC1=CC=CC=N1)CC1=CC=CC=N1
924	0.248	NC1=C2C(SC=C2C2=CC3=C(C=C2)N(CC3)C(=O)CC2=CC=CC=C2)=CC=N1
H5G	0.247	OC1=CC=CC(CC(=O)NC2=CC=CC(Cl)=C2)=C1
52D	0.247	O=C(C1=CC=NC=C1)C1=CC=C(OCCN2CCCC2)C=C1
19Z	0.247	NC(=O)C1=CC(=CC=C1NCC1=CC=C(O)C=C1)[N+]([O-])=O
QV5	0.246	CC(C)OC1=CC(=CC=C1C1=C(NC2=CC(F)=C(Cl)C=C12)C(N)=O)N1CCNCC1
H0M	0.246	OC1=CC(CC(=O)NC2=CC=CC=N2)=CC=C1
D90	0.246	CN1CCC2=C(C1)SC(=N2)C(=O)NC1=CC=CC=C1NC(=O)C1=CC2=CC(Cl)=CC=C2N1
6WW	0.246	CN([C@H]1CC[C@H]2[C@@H]3CCC4=CC(O)=CC=C4[C@H]3CC[C@]12C)C1=CC=CC=C1
6BU	0.246	O=C(NC1=NNC2=CC(=CC=C12)C1=CC(NS(=O)(=O)C2CC2)=CC=C1)C1CC1
2HV	0.246	CC(=O)NC1=NC(=CS1)C(=O)NC1=CC=CC=C1N1CCCCC1
9HJ	0.244	CCCN(C)C1=NC2=CC(OC)=C(OC)C=C2C(NC2CCN(C)CC2)=N1
8ZZ	0.244	CC1=CC=CC(Cl)=C1NC(=O)C1=CN=C(NC2=CC=CC(=C2)C(=O)N[C@@H]2CCNC[C@H]2F)S1
8ZH	0.244	CC1=CC=CC(Cl)=C1NC(=O)C1=CN=C(NC2=CC=CC(=C2)C(=O)NC2CCNCC2)S1
65O	0.244	CC1=C(SC2=CC=CC3=CC=CC=C23)SC2=NC(N)=NC(N)=C12
2UQ	0.244	N=CC1=NC=C(C=N1)C(=O)NCC1=CC=CC=C1
VXV	0.243	OC1=CC(Cl)=CC(CCCNC2=CC=CC3=C2C(=O)NC3=O)=C1
FAZ	0.243	CN(C(=O)C1=CC2=C(S1)C1=CC=C(NC(C)=O)C=C1OCC2)C1=CC=CC=C1Cl
C4Q	0.243	C(N1CCNCCNCCNCC1)C1=C2C=CC=CC2=NC=C1
45R	0.243	COC1=CC(=CC=C1C(=O)NC1=CC=C2CCNCCC2=C1)C1=CNN=C1
Z68	0.242	NC1=C(SC(NC2CCCCC2)=N1)C(=O)C1=CC(=CC=C1)[N+]([O-])=O
QPC	0.242	CC(C)(C)CNC(=O)CC1=CC=C(NC2=C(C=NC(=N2)C2=CC=CC=C2)C(N)=O)C=C1
JHT	0.242	CN(C)C1=CC=CC(CNCC2=CC3=NC(N)=CC=C3C=C2)=C1
9P1	0.242	CN(C)C1=CC=C(CNCC2=CC3=NC(N)=CC=C3C=C2)C=C1
76B	0.242	CC1=CC(=CC=N1)C1=NN=C(CCNC(=O)C2=CC(=CC(O)=C2O)C2=CC=C(F)C=C2)N1
7U6	0.241	NC(=O)C1=C2N=C(NC2=CC=C1)C(=O)N1CCNCC1
5UO	0.241	ClC1=CC=C(C=C1)C1CCN(CCC2=CN(N=C2)C2=C3NC=NC(=O)C3=CC=N2)CC1
516	0.241	CN[C@@H](C)C(=O)N[C@@H](C1CCCCC1)C(=O)N1CCC[C@H]1C1=NC(=CS1)C1=CC=CC2=CC=CC=C12
W4G	0.24	O=C1N(CC2=CC=CC=C2)C=NC2=CC(=CC=C12)C1=CNN=C1
T61	0.24	ONC(=O)C1=CC=C(Cl)C(NC(=O)C2=CC=CC=C2)=C1
IDK	0.24	O=C(NC1=NNC2=CC(=CC=C12)C1=CC(NS(=O)(=O)CC2CC2)=CC=C1)C1CC1
8CG	0.24	CC[C@H]1[C@@H](COC2=C3C=C(OC)C(=CC3=CC=N2)C(N)=O)NC(=O)[C@H]1F
RFM	0.239	O=C(CN1N=NC2=CC=CC=C12)N(CC1=CSC=C1)C1=CC=C(NC(=O)C2=CC=CC=C2)C=C1
O1H	0.239	ClC1=C2N=NN(C2=CC(=C1)C1=CC=NN1CC1=CC=C(C=C1)C#N)C1=CC2=NNC=C2C=C1
KZQ	0.239	CC1=C([C@@H](NC(=O)N1)C1=CC=C(F)C=C1)C(=O)NC1=CC2=CNN=C2C=C1
426	0.239	NC(=N)C1=CC2=CC=C(C=C2C=C1)C(=O)NC1=CC=CC(OC2CCCC2)=C1
VUG	0.238	CC1=CC=CC(=C1)C1CCC(CC1)N1CCN(CC1)C1=CC=CN=C1
4G0	0.238	CN(C)C1=CC=CC(CNC2=CC=C(C=N2)C(N)=O)=C1
VXM	0.237	OC1=CC=C(F)C=C1CNC1=CC=CC2=C1C(=O)NC2=O
QWI	0.237	C1C[C@H](CC2(CCN(CC2)C2=C3NC=NC3=NC=N2)N1)C1=CC=CC=C1
IXF	0.237	CC(C)C1=CC=C(C=C1)N(C)C1=CC2=C(N)N=C(N)N=C2N=C1
7O3	0.237	OC1=CC=C(Cl)C(NC2=C3C=CC(NC(=O)CCl)=CC3=NC=N2)=C1
TWP	0.236	ONC(=O)C1=CC=C(CN2C=CC3=CC=CC=C23)C=C1
PRD	0.236	COC1=CC=C(OC)C(CN(C)C2=CC3=C(N)N=C(N)N=C3N=C2)=C1
DEH	0.236	COC1=CC=C2C=C3N(CCC4=C3C=C(O)C(OC)=C4)C=C2C1=[OH+]
8QE	0.236	CC(C)(C)NC1=C(C#N)C(N)=CC(NC2=CC=C(C=C2)C(N)=O)=N1
TMU	0.235	COC1=CC=C(CNC(=O)NC2=NC=C(S2)[N+]([O-])=O)C=C1
M8G	0.235	ONC(=O)\\C=C\\C1=CC=CC=C1NC(=O)C1=CC=CC=C1OC1=CC=CC=C1
K8M	0.235	FC1=CC(=CC(=C1)C1=CC=NC=C1)C(=O)N1C[C@@H](CC(F)(F)C1)C(=O)NC1=CC=C(Cl)C=C1
5UL	0.235	ClC1=CC=C(CC2CCN(CCC3=CN(N=C3)C3=C4NC=NC(=O)C4=CC=N3)CC2)C=C1
XU2	0.234	O=C(NC1=CC=C(NC2=CC=NC3=C2C2=C(C=CC=C2)C(=O)N3)C=C1)C1=CC=CC=C1
X5M	0.234	CCN(CC)C1=CC=C(C=C1[N](O)=O)C1=NNC(=O)C[C@H]1C
WDY	0.234	O=C(NC1=CC=CC(=C1)C1=NNC=C1)C1=CC=CC2=CNN=C12
TJH	0.234	OC1=CC=CC2=C1C(=O)C=C(NCCNC1=C3C=CC(Cl)=CC3=NC3=C1CCCC3)C2=O
HJM	0.234	CC[C@H]1C[C@@H]2C[C@@H]3[C@H]1N(C2)CCC1=C3NC2=CC=C(OC)C=C12
5Q2	0.234	CN1CCN(CC1)C1=CC=C(NC(=O)C2=C(NCCC3=CC=C(Cl)C=C3)C=CNC2=O)C=C1
16X	0.234	CC1=C(SC(N)=N1)C1=CC=NC(NC2=CC=CC(=C2)N2OO2)=N1
0P8	0.234	COC1=C(CNCCCNC2=CC(=O)C3=CC=CC=C3N2)C=C(Br)C=C1Br
S9H	0.233	COC1=CC=C(NC2=NC=CC(=N2)C2=CC=C3NC(=O)CCCC3=C2)C=C1
279	0.233	CCNC(=O)C1=CN2N=CN=C(NC3=CC(=CC=C3C)C(=O)NOC)C2=C1C
Q26	0.232	CCOC1=CC=C(C=C1C1=CC2=NC(N)=NC(N)=C2C=C1)C1=CC=CC(NS(C)(=O)=O)=C1
KSY	0.232	OC1=CC=CC(CCCNC2=CC=CC3=C2C(=O)NC3=O)=C1
E1D	0.232	C[C@H]1N(C)C2=NC(NC3=CC(F)=C(O)C(F)=C3)=NC=C2N(C)C1=O
9S1	0.232	NC1=CC=C2NC(=CC2=N1)C1C=NN(C1=O)C1=CC(CNC(=O)NC2=CC=CC=C2)=CC=C1
QRX	0.231	CCCN1C(CNC2=CC=CC(=C2)C(=O)NCC2=C(F)C=CC=C2F)=NN=C1C1=CC=NC=N1
LKT	0.231	ClC1=CC=CC(N2CC[C@@H](C2)[C@H](CC#N)N2C=C(C=N2)C2=C3C=CNC3=NC=N2)=C1C#N
LD2	0.231	O=C1COC2=CC=C(C=C2N1)C(\\CC1=CC=CC=C1)=N\\N1CN=NC1=S
K4A	0.231	CCN1N=CC(=C1C)C1=NC2=C(N=CN=C2N1C)N1CCC(CC1)N1C(=O)NC2=NC=CC=C12
KTM	0.23	OC1=CC=CC=C1CNC1=CC=CC2=C1C(=O)NC2=O
GVK	0.23	ClC1=CC=C(C=C1)C1(CCNCC1)C1=CC=C(C=C1)C1=C2N=CNC2=NC=N1
FH3	0.23	CN1C=C(C(C)=N1)C1=NC2=NC=C(Cl)C(N3CC[C@@H](CNC(C)=O)C3)=C2N1
7KZ	0.23	CCCCCCNC1=NC2=CC(OC)=C(OC)C=C2C(NC2CCN(C)CC2)=N1
65C	0.23	CC1=CNC(=N1)C1=CN=C(NCCNC2=CC=C(C=N2)C#N)N=C1C1=CC=C(Cl)C=C1Cl
4YU	0.23	COC(=O)C=CCNC(=O)C1=C(C)N(C)C2=CC=C(OC)C=C12
W45	0.229	SCC(=O)NCCCCCN1C=CC2=CC(Cl)=C(Cl)C=C12
328	0.228	COC1=CC=NC(NC2CCN(CC2)C(=O)C2=CC=C(C=C2)C#N)=C1
SM6	0.227	CCOC(=O)C1=C(NC2=CC3=CCC(NO)=C3C=C2)C2=CC=NC=C2S1
JCE	0.227	NC1=NNC(=C1)C1=CC=C2C=CN(CC3=CC=CC=N3)C2=C1
4TV	0.227	CN1C=C(C=N1)C1=CC=C(C=C1)C1=CN=CC(Cl)=C1N1CCC2(CCNC2=O)CC1
T27	0.226	CC1=CC(\\C=C\\C#N)=CC(C)=C1NC1=CC=NC(NC2=CC=C(C=C2)C#N)=N1
JDQ	0.226	NC1=NNC(=C1)C1=CC=C2C=CN(CC3=CC=CC=C3)C2=C1
81F	0.226	CC1=CC=CC(=C1)C1CCC(CC1)N1CCN(CC1)C1=CC(Br)=CN=C1
5TD	0.226	O=C(CCC1CCN(CC1)C1=CC=C(C=C1)C#N)N1CCCC1
56Y	0.226	CCC1=C(NC(C)=C1C(C)=O)C(=O)N(C)CC1=CC=CC(=C1)C(N)=O
C9J	0.225	CN1C=CC2=CC=C(N=C2C1=O)C1=CN(N=N1)C1=CC=C(O)C(F)=C1
6WV	0.225	C[C@]12CC[C@H]3[C@@H](CCC4=CC(O)=CC=C34)[C@@H]1CC[C@@H]2NC1=CC=CC=C1
YKC	0.224	O=C(N[C@@H]1C2=CC=CC=C2C2=C(C=CC=C12)C1=NC2=CC=NC=C2N1)C1=CC=NC=C1
VM4	0.224	C[C@@H](SC1=NC2=C(C=NN2C)C(=O)N1C1=CC=CC=C1)C1=CC=CC(O)=C1
L74	0.224	ClC1=CC=C(C=C1)N1CCN(CC2=CNC3=NC=CC=C23)CC1
H6K	0.224	O=C(NC1=NNC(=C1)C1=CC=CC=C1)NC1=CN=C(C=N1)C#N
EKT	0.224	CC(C)CCN1C2=C(C=NC(NC3=CC(F)=C(O)C(F)=C3)=N2)N(C)C(=O)C1(C)C
EDH	0.224	CCCN1C(NC(=O)C2=CC=CC(=C2)C(N)=O)=NC2=CC=CC=C12
C73	0.224	NC(=O)NC1=C(C=C(S1)C1=CC=C(Cl)C=C1)C(=O)N[C@H]1CCCNC1
WR2	0.223	CNC(=O)[C@@H](NC(=O)[C@H](CC(C)C)[C@H](CNC(=O)C1=NC=CS1)C(=O)NO)C(C)(C)C
RK8	0.223	C[C@@H](CN1C(C)=NC2=CC=C(N=C12)C1=CC(N)=NC(N)=C1)OC1=CC=CC(Br)=N1
QKQ	0.223	COC1=CC=C(C=C1)C1=CN=CC2=CC=C(N=C12)C(=O)NCCCN1C=CN=C1
7Z0	0.223	COC1=NNC2=NC=C(C=C12)C#CC1=C(F)C=CC(NS(=O)(=O)C2=CC=CC(Br)=C2)=C1F
64O	0.223	CCC(=O)NC1=CC(Cl)=C(OC2=CC=C(O)C(=C2)C2=CC=C(NC(N)=O)C=C2)C(Cl)=C1
172	0.223	NC1=NC2=CC(O)=CC=C2N1
7AH	0.222	FC1=CC=C(CC(=O)NC2=CC=C3NC=C(C4CCNCC4)C3=C2)C=C1
6GM	0.222	NC1=NC(=CC(=N1)C1=CC=C(O)C=C1)N(CC1=CC=CC=N1)CC1=CC=CC=N1
1WQ	0.222	C[C@@H]1OC2=CC=C(CN3CCC(=CC3)C3=CC=C(Cl)C=C3)C=C2NC1=O
0MH	0.222	COC1=CC=CC=C1C1=NOC(C)=C1C(=O)N1CCN(CC1)C1=CC(NC(=O)C2=CC=CS2)=C(C=C1Cl)[N+]([O-])=O
A42	0.221	COC1=CC(OC)=C(Cl)C=C1NC(=O)NC1=CN=C(C=N1)C#N
5EZ	0.221	ClC1=C(OC[C@@H]2CCNC2)C=C2C=CNC(=O)C2=C1
NT5	0.22	C[C@@H]1CC[C@@H](COC2=CC=C(F)C=N2)CN1C(=O)C1=CC(C)=CC=C1C1=NC=CC=N1
K9Y	0.22	CC1=CC=C(C=C1)N1N=C(C=C1NC(=O)NC1=CC=C(C=C1)N1C=NC2=C(N)N=CN=C12)C(C)(C)C
JDS	0.22	O\\N=C/C1=NC(CCCCNC2=C3C=C(Cl)C=CC3=NC3=C2CCCC3)=CC=C1O
HWQ	0.22	CN(CCC#N)C1=C2SC=CC2=NC(=N1)N(C)C1CCNCC1
D5Z	0.22	COC1=CC=C(C=C1OC)C1=NN(C2CCN(CC2)C2=C3C=CC=CC3=NC(N)=N2)C(=O)[C@@H]2CC=CC[C@H]12
3MW	0.22	NC1=CC=C(C=C1)C(=O)N[C@@H](C(=O)NO)C1=CC=C(C=C1)N1C=CC=N1
WYE	0.219	CN1C=C(\\C=C2/OC3=CC(O)=CC(O)=C3C2=O)C2=C(C=CN=C12)N1CCN(C)CC1
SCQ	0.219	BrC1=C2C=C(C=C(NCC3=CN=CN=C3)N2N=C1)C1=CC=CC=C1
QXQ	0.219	CCC(CC)(C=O)C(=O)NC1=CC=CC(CN2CCC3=CC4=C(OCO4)C=C3C2)=C1
NTI	0.219	CC(=O)OC1=CC=CC=C1C(=O)NC1=NC=C(S1)[N+]([O-])=O
NJD	0.219	COC1=NC(NCCC2=CNC3=CC=CC=C23)=NC(NC2=CC3=CNN=C3C=C2)=N1
LTJ	0.219	C\\C=C\\C(=O)N[C@H]1CCCN(C1)C1=C2C(C)=C(C)NC2=C(C=C1F)C(N)=O
C9G	0.219	CN1C=CC2=CC=C(N=C2C1=O)C1=CN(N=N1)C1=CC=C(O)C=C1
5G3	0.219	OC1=CC=C(C=C1)C(=N/C1=CC=CC=C1Cl)\\C1=CC=C(O)C=C1O
5G4	0.218	CC1=CC=CC=C1\\N=C(/C1=CC=C(O)C=C1)C1=CC=C(O)C=C1O
30M	0.218	CC(=O)NCCCCN1C2=C(C3=CC=CC=C13)C(=O)NCC2
G9G	0.217	CN1CCN(CC1)C1=NC2=C(NC(=O)C3=C2C=CC=C3)C=C1
